# Ependymal cell maturation is heterogeneous and ongoing in the mouse spinal cord and dynamically regulated in response to injury

**DOI:** 10.1101/2022.03.07.483249

**Authors:** Aida Rodrigo Albors, Gail A. Singer, Andrew P. May, Chris P. Ponting, Kate G. Storey

## Abstract

The spinal cord neural stem cell potential resides within the ependymal cells lining the central canal. These cells are, however, heterogeneous, and we know little about the biological diversity this represents. Here we use single-cell RNA-sequencing to profile adult mouse spinal cord ependymal cells. We uncover transcriptomes of known subtypes and a new mature ependymal cell state, that becomes more prominent with age. Comparison of ependymal cell transcriptomes from the brain and spinal cord revealed that ongoing cell maturation distinguishes spinal cord ependymal cells from their postmitotic brain counterparts. Using an *ex vivo* model of spinal cord injury, we show that ependymal cell maturation is reversible but also highly regulated. We revisit ependymal cell identities in adult human spinal cord and uncover evidence for their maturation and surprising ventralisation with age. This first in-depth characterisation of spinal cord ependymal cells paves the way to manipulation of distinct ependymal subtypes, provides insights into ependymal cell maturation dynamics and informs strategies for coaxing ependymal cell-driven spinal cord repair.
