## Supplementary material for "Ependymal cell maturation is heterogeneous and ongoing in the mouse spinal cord and dynamically regulated in response to injury": Table S5

### Sheet: young_enriched
	p_val	avg_logFC	pct_young	pct_old	p_val_adj
Mt3	7.57121e-60	0.217556	1	0.996	1.7173e-55
Pcsk2	5.7414e-53	0.392049	0.725	0.564	1.30226e-48
Mia	6.14587e-51	0.294233	0.969	0.944	1.39401e-46
AY036118	1.13684e-49	0.34747	0.99	0.995	2.57858e-45
Ccnd2	1.88141e-42	0.352861	0.817	0.734	4.26741e-38
Gm42418	2.48327e-39	0.391779	0.999	1	5.63256e-35
Rps2	1.14116e-32	0.222697	0.959	0.931	2.58837e-28
Lars2	6.65255e-31	0.412485	0.84	0.776	1.50893e-26
Ptms	9.81902e-30	0.253403	0.816	0.739	2.22715e-25
Hspa4	1.96261e-28	0.265088	0.867	0.81	4.4516e-24
Uba52	1.02451e-27	0.273383	0.656	0.537	2.32379e-23
3300002A11Rik	1.5397e-27	0.264244	0.832	0.739	3.49235e-23
Igsf9b	1.89922e-20	0.213946	0.568	0.458	4.30781e-16
Gm16201	5.18336e-18	0.218378	0.728	0.648	1.17569e-13
Kitl	1.35598e-15	0.24488	0.704	0.651	3.07564e-11
Gm47283	6.28949e-15	0.237603	0.518	0.422	1.42658e-10
Npy	1.32699e-14	0.226688	0.187	0.096	3.00988e-10
Nr4a3	2.25997e-13	0.241172	0.681	0.603	5.12606e-09
Snhg9	2.50163e-13	0.206224	0.388	0.289	5.67419e-09
Ccn1	5.51703e-11	0.300595	0.566	0.473	1.25137e-06
Slc38a2	6.21179e-10	0.226101	0.77	0.716	1.40896e-05
Hes1	3.38045e-05	0.231881	0.546	0.523	0.766754
Nr4a1	0.000309785	0.230527	0.324	0.283	1

### Sheet: aged_enriched
	p_val	avg_logFC	pct_old	pct_young	p_val_adj	notes
Caly	6.62e-128	0.53782	0.388	0.07	1.5e-123
Lyz2	1.06e-101	0.380277	0.287	0.038	2.41e-97	lysozyme
Gstm1	5.63e-79	0.422729	0.907	0.846	1.28e-74	glutathione metabolism
Tmem59l	9.56e-71	0.363172	0.606	0.347	2.17e-66
Calb1	2.21e-64	0.479037	0.745	0.527	5.02e-60	calcium-binding protein
Pvalb	5.04e-64	0.509295	0.565	0.311	1.14e-59
mt-Atp6	2.12e-61	0.339041	0.986	0.995	4.81e-57	cellular respiration
Gm21149	4.1e-54	0.367077	0.299	0.101	9.3e-50
Fth1	2.56e-53	0.200486	0.995	0.994	5.81e-49
S100a6	4.57e-51	0.481001	0.496	0.272	1.04e-46
mt-Cytb	6.11e-45	0.3112	0.987	0.996	1.39e-40	cellular respiration
Selenom	2.24e-44	0.272681	0.567	0.361	5.08e-40	oxidoreductase
Vim	8.38e-38	0.23797	0.972	0.971	1.9e-33
Gpx3	1.62e-37	0.228066	0.306	0.136	3.67e-33	glutathione metabolism
Serpinb1a	2.9e-37	0.203481	0.227	0.08	6.57e-33
Mgst1	3.66e-33	0.248214	0.811	0.694	8.3e-29	glutathione metabolism
Ifi27	2.09e-32	0.246568	0.293	0.135	4.74e-28
Aldh2	5.12e-32	0.248279	0.638	0.474	1.16e-27
Cyp4f14	9.33e-32	0.208499	0.256	0.111	2.12e-27
mt-Co2	2.43e-31	0.288088	0.984	0.994	5.51e-27	cellular respiration
mt-Nd5	1.37e-29	0.244175	0.968	0.967	3.11e-25	cellular respiration
H2-D1	1.69e-29	0.268553	0.549	0.379	3.83e-25	antigen processing and presentation of endogenus peptide antigen via MCH class I
Vldlr	1.74e-27	0.250307	0.473	0.315	3.95e-23
mt-Nd4	2.44e-27	0.252973	0.983	0.993	5.53e-23	cellular respiration
Mif	3.03e-26	0.250008	0.822	0.731	6.88e-22
Ccl4	8.99e-26	0.228587	0.407	0.245	2.04e-21
mt-Co3	7.23e-19	0.230733	0.988	0.995	1.64e-14
Cryab	1.01e-17	0.330946	0.534	0.41	2.3e-13
Hist1h1c	2.46e-17	0.20764	0.644	0.519	5.58e-13
B2m	2.47e-17	0.226414	0.495	0.367	5.61e-13	component of the class I major histocompatibility complex (MHC).
Stmn2	5.15e-17	0.20876	0.551	0.41	1.17e-12
H2-K1	2.8e-16	0.206517	0.554	0.436	6.35e-12	antigen processing and presentation of endogenus peptide antigen via MCH class I
Gpr37l1	5.61e-16	0.225556	0.538	0.42	1.27e-11

### Sheet: GO_terms_aged_enriched
source	term_name	term_id	adjusted_p_value	negative_log10_of_adjusted_p_value	term_size	query_size	intersection_size	effective_domain_size	intersections
GO:MF	oxidoreductase activity	GO:0016491	4.22e-07	6.37505	815	27	11	20802	FTH1,MT-CYTB,SELENOM,GPX3,MGST1,ALDH2,CYP4F14,MT-CO2,MT-ND5,MT-ND4,MT-CO3
GO:MF	electron transfer activity	GO:0009055	8.8231e-06	5.05438	89	27	5	20802	MT-CYTB,MT-CO2,MT-ND5,MT-ND4,MT-CO3
GO:MF	peptide binding	GO:0042277	0.000285612	3.54422	290	32	6	20802	GSTM1,MGST1,H2-D1,CRYAB,H2-K1,GPR37L1
GO:MF	identical protein binding	GO:0042802	0.000608989	3.21539	2140	29	12	20802	LYZ2,GSTM1,PVALB,S100A6,VIM,GPX3,MGST1,ALDH2,MIF,CCL4,CRYAB,B2M
GO:MF	amide binding	GO:0033218	0.000654985	3.18377	367	32	6	20802	GSTM1,MGST1,H2-D1,CRYAB,H2-K1,GPR37L1
GO:MF	oligopeptide binding	GO:1900750	0.00176806	2.7525	17	16	2	20802	GSTM1,MGST1
GO:MF	TAP complex binding	GO:0062061	0.00176806	2.7525	9	31	2	20802	H2-D1,H2-K1
GO:MF	glutathione binding	GO:0043295	0.00176806	2.7525	17	16	2	20802	GSTM1,MGST1
GO:MF	glutathione peroxidase activity	GO:0004602	0.00213719	2.67016	20	16	2	20802	GPX3,MGST1
GO:MF	beta-2-microglobulin binding	GO:0030881	0.00215495	2.66656	12	31	2	20802	H2-D1,H2-K1
GO:MF	TAP binding	GO:0046977	0.00215495	2.66656	12	31	2	20802	H2-D1,H2-K1
GO:MF	CD8 receptor binding	GO:0042610	0.00215495	2.66656	11	31	2	20802	H2-D1,H2-K1
GO:MF	steroid binding	GO:0005496	0.00285217	2.54483	114	5	2	20802	GSTM1,CALB1
GO:MF	T cell receptor binding	GO:0042608	0.00285217	2.54483	17	31	2	20802	H2-D1,H2-K1
GO:MF	protein-containing complex binding	GO:0044877	0.00285217	2.54483	1464	31	9	20802	CALY,PVALB,MT-CYTB,VIM,H2-D1,VLDLR,MIF,CRYAB,H2-K1
GO:MF	calcium-dependent protein binding	GO:0048306	0.00285217	2.54483	89	30	3	20802	S100A6,VLDLR,STMN2
GO:MF	calcium ion binding involved in regulation of postsynaptic cytosolic calcium ion concentration	GO:0099567	0.00285217	2.54483	1	5	1	20802	CALB1
GO:MF	glutathione transferase activity	GO:0004364	0.00285217	2.54483	33	16	2	20802	GSTM1,MGST1
GO:MF	clathrin light chain binding	GO:0032051	0.00285217	2.54483	6	1	1	20802	CALY
GO:MF	NADH dehydrogenase (ubiquinone) activity	GO:0008137	0.00315873	2.50049	27	24	2	20802	MT-ND5,MT-ND4
GO:MF	peptide antigen binding	GO:0042605	0.00315873	2.50049	19	31	2	20802	H2-D1,H2-K1
GO:MF	proton transmembrane transporter activity	GO:0015078	0.00315873	2.50049	118	27	3	20802	MT-ATP6,MT-CO2,MT-CO3
GO:MF	cytochrome-c oxidase activity	GO:0004129	0.00315873	2.50049	25	27	2	20802	MT-CO2,MT-CO3
GO:MF	calcium ion binding involved in regulation of cytosolic calcium ion concentration	GO:0099510	0.00315873	2.50049	2	5	1	20802	CALB1
GO:MF	transition metal ion binding	GO:0046914	0.00315873	2.50049	1064	20	6	20802	GSTM1,CALB1,FTH1,S100A6,CYP4F14,MT-CO2
GO:MF	structural constituent of eye lens	GO:0005212	0.00315873	2.50049	23	28	2	20802	VIM,CRYAB
GO:MF	NADH dehydrogenase (quinone) activity	GO:0050136	0.00315873	2.50049	28	24	2	20802	MT-ND5,MT-ND4
GO:MF	calcium ion binding involved in regulation of presynaptic cytosolic calcium ion concentration	GO:0099534	0.00315873	2.50049	2	5	1	20802	CALB1
GO:MF	oxidoreductase activity, acting on a heme group of donors	GO:0016675	0.00328172	2.4839	26	27	2	20802	MT-CO2,MT-CO3
GO:MF	NAD(P)H dehydrogenase (quinone) activity	GO:0003955	0.00333706	2.47664	30	24	2	20802	MT-ND5,MT-ND4
GO:MF	NADH dehydrogenase activity	GO:0003954	0.0034497	2.46222	31	24	2	20802	MT-ND5,MT-ND4
GO:MF	nickel cation binding	GO:0016151	0.00414544	2.38243	5	3	1	20802	GSTM1
GO:MF	peroxidase activity	GO:0004601	0.00416523	2.38036	53	16	2	20802	GPX3,MGST1
GO:MF	oxidoreductase activity, acting on peroxide as acceptor	GO:0016684	0.0046739	2.33032	57	16	2	20802	GPX3,MGST1
GO:MF	oxidoreductase activity, acting on NAD(P)H, quinone or similar compound as acceptor	GO:0016655	0.00484166	2.31501	39	24	2	20802	MT-ND5,MT-ND4
GO:MF	lysozyme activity	GO:0003796	0.00491299	2.30865	10	2	1	20802	LYZ2
GO:MF	transferase activity, transferring alkyl or aryl (other than methyl) groups	GO:0016765	0.00557737	2.25357	65	16	2	20802	GSTM1,MGST1
GO:MF	obsolete heme-copper terminal oxidase activity	GO:0015002	0.00612367	2.21299	1	27	1	20802	MT-CO3
GO:MF	oxidoreduction-driven active transmembrane transporter activity	GO:0015453	0.00612367	2.21299	1	27	1	20802	MT-CO3
GO:MF	peptidoglycan muralytic activity	GO:0061783	0.00618978	2.20832	14	2	1	20802	LYZ2
GO:MF	vitamin D binding	GO:0005499	0.00754651	2.12225	7	5	1	20802	CALB1
GO:MF	catalytic activity	GO:0003824	0.00765242	2.1162	5665	27	15	20802	LYZ2,GSTM1,MT-ATP6,FTH1,MT-CYTB,SELENOM,GPX3,MGST1,ALDH2,CYP4F14,MT-CO2,MT-ND5,MT-ND4,MIF,MT-CO3
GO:MF	antioxidant activity	GO:0016209	0.00816347	2.08813	85	16	2	20802	GPX3,MGST1
GO:MF	reelin receptor activity	GO:0038025	0.00924247	2.03421	2	23	1	20802	VLDLR
GO:MF	phenylpyruvate tautomerase activity	GO:0050178	0.00960891	2.01733	2	25	1	20802	MIF
GO:MF	dopachrome isomerase activity	GO:0004167	0.00960891	2.01733	2	25	1	20802	MIF
GO:MF	keratin filament binding	GO:1990254	0.00977783	2.00976	4	13	1	20802	VIM
GO:MF	NADH binding	GO:0070404	0.00994284	2.00249	3	18	1	20802	ALDH2
GO:BP	electron transport coupled proton transport	GO:0015990	8.83367e-06	5.05386	5	24	3	21118	MT-CYTB,MT-ND5,MT-ND4
GO:BP	energy coupled proton transmembrane transport, against electrochemical gradient	GO:0015988	8.83367e-06	5.05386	5	24	3	21118	MT-CYTB,MT-ND5,MT-ND4
GO:BP	proton transmembrane transport	GO:1902600	1.3902e-05	4.85692	150	27	6	21118	MT-ATP6,MT-CYTB,MT-CO2,MT-ND5,MT-ND4,MT-CO3
GO:BP	respiratory electron transport chain	GO:0022904	2.72338e-05	4.56489	87	27	5	21118	MT-CYTB,MT-CO2,MT-ND5,MT-ND4,MT-CO3
GO:BP	cellular respiration	GO:0045333	7.05573e-05	4.15146	215	27	6	21118	MT-ATP6,MT-CYTB,MT-CO2,MT-ND5,MT-ND4,MT-CO3
GO:BP	oxidative phosphorylation	GO:0006119	7.17285e-05	4.14431	118	27	5	21118	MT-ATP6,MT-CO2,MT-ND5,MT-ND4,MT-CO3
GO:BP	antigen processing and presentation of endogenous peptide antigen via MHC class I	GO:0019885	7.17285e-05	4.14431	10	31	3	21118	H2-D1,B2M,H2-K1
GO:BP	ion transport	GO:0006811	7.48394e-05	4.12587	1572	29	12	21118	MT-ATP6,FTH1,S100A6,MT-CYTB,MGST1,MT-CO2,MT-ND5,MT-ND4,MIF,CCL4,MT-CO3,B2M
GO:BP	electron transport chain	GO:0022900	0.000109905	3.95898	138	27	5	21118	MT-CYTB,MT-CO2,MT-ND5,MT-ND4,MT-CO3
GO:BP	ATP metabolic process	GO:0046034	0.000109905	3.95898	261	27	6	21118	MT-ATP6,MT-CO2,MT-ND5,MT-ND4,MIF,MT-CO3
GO:BP	generation of precursor metabolites and energy	GO:0006091	0.000137386	3.86206	446	27	7	21118	MT-ATP6,MT-CYTB,MT-CO2,MT-ND5,MT-ND4,MIF,MT-CO3
GO:BP	response to stress	GO:0006950	0.000152651	3.8163	3817	32	18	21118	LYZ2,MT-ATP6,MT-CYTB,VIM,GPX3,SERPINB1A,MGST1,ALDH2,MT-CO2,MT-ND5,VLDLR,MT-ND4,MIF,CCL4,CRYAB,B2M,H2-K1,GPR37L1
GO:BP	ATP synthesis coupled electron transport	GO:0042773	0.000152651	3.8163	66	27	4	21118	MT-CO2,MT-ND5,MT-ND4,MT-CO3
GO:BP	energy derivation by oxidation of organic compounds	GO:0015980	0.00017641	3.75348	300	27	6	21118	MT-ATP6,MT-CYTB,MT-CO2,MT-ND5,MT-ND4,MT-CO3
GO:BP	cation transport	GO:0006812	0.000202391	3.69381	1192	29	10	21118	MT-ATP6,FTH1,MT-CYTB,MT-CO2,MT-ND5,MT-ND4,MIF,CCL4,MT-CO3,B2M
GO:BP	aerobic respiration	GO:0009060	0.000202391	3.69381	171	27	5	21118	MT-ATP6,MT-CO2,MT-ND5,MT-ND4,MT-CO3
GO:BP	positive regulation of T cell mediated cytotoxicity	GO:0001916	0.000244695	3.61137	20	31	3	21118	H2-D1,B2M,H2-K1
GO:BP	negative regulation of neuron projection development	GO:0010977	0.000244695	3.61137	157	31	5	21118	VIM,H2-D1,B2M,STMN2,H2-K1
GO:BP	antigen processing and presentation of peptide antigen via MHC class I	GO:0002474	0.000312534	3.5051	22	31	3	21118	H2-D1,B2M,H2-K1
GO:BP	antigen processing and presentation of endogenous peptide antigen via MHC class I via ER pathway, TAP-dependent	GO:0002485	0.000408372	3.38894	3	31	2	21118	H2-D1,H2-K1
GO:BP	antigen processing and presentation of endogenous peptide antigen via MHC class I via ER pathway	GO:0002484	0.000408372	3.38894	3	31	2	21118	H2-D1,H2-K1
GO:BP	regulation of T cell mediated cytotoxicity	GO:0001914	0.000510121	3.29233	27	31	3	21118	H2-D1,B2M,H2-K1
GO:BP	regulation of neuron projection development	GO:0010975	0.000533384	3.27296	526	31	7	21118	VIM,H2-D1,VLDLR,MIF,B2M,STMN2,H2-K1
GO:BP	negative regulation of cell projection organization	GO:0031345	0.000664785	3.17732	206	31	5	21118	VIM,H2-D1,B2M,STMN2,H2-K1
GO:BP	antigen processing and presentation of peptide antigen via MHC class Ib	GO:0002428	0.00068712	3.16297	31	31	3	21118	H2-D1,B2M,H2-K1
GO:BP	transport	GO:0006810	0.000714445	3.14603	4502	29	17	21118	CALY,MT-ATP6,FTH1,S100A6,MT-CYTB,SELENOM,MGST1,IFI27,MT-CO2,MT-ND5,VLDLR,MT-ND4,MIF,CCL4,MT-CO3,CRYAB,B2M
GO:BP	antigen processing and presentation via MHC class Ib	GO:0002475	0.000770708	3.11311	33	31	3	21118	H2-D1,B2M,H2-K1
GO:BP	glutathione metabolic process	GO:0006749	0.0009279	3.0325	70	16	3	21118	GSTM1,GPX3,MGST1
GO:BP	positive regulation of adaptive immune response	GO:0002821	0.000964513	3.01569	111	31	4	21118	H2-D1,MIF,B2M,H2-K1
GO:BP	establishment of localization	GO:0051234	0.000996747	3.00142	4658	29	17	21118	CALY,MT-ATP6,FTH1,S100A6,MT-CYTB,SELENOM,MGST1,IFI27,MT-CO2,MT-ND5,VLDLR,MT-ND4,MIF,CCL4,MT-CO3,CRYAB,B2M
GO:BP	antigen processing and presentation of endogenous peptide antigen	GO:0002483	0.00103275	2.986	38	31	3	21118	H2-D1,B2M,H2-K1
GO:BP	T cell mediated cytotoxicity	GO:0001913	0.00104996	2.97883	39	31	3	21118	H2-D1,B2M,H2-K1
GO:BP	antigen processing and presentation of endogenous antigen	GO:0019883	0.00104996	2.97883	39	31	3	21118	H2-D1,B2M,H2-K1
GO:BP	aerobic electron transport chain	GO:0019646	0.00159407	2.79749	52	27	3	21118	MT-ND5,MT-ND4,MT-CO3
GO:BP	positive regulation of T cell mediated immunity	GO:0002711	0.00163294	2.78703	46	31	3	21118	H2-D1,B2M,H2-K1
GO:BP	response to oxygen-containing compound	GO:1901700	0.00168938	2.77227	1820	32	11	21118	CALY,MT-CYTB,VIM,MGST1,ALDH2,MT-ND5,MT-ND4,MIF,CRYAB,B2M,GPR37L1
GO:BP	positive regulation of leukocyte mediated cytotoxicity	GO:0001912	0.00182001	2.73993	49	31	3	21118	H2-D1,B2M,H2-K1
GO:BP	response to oxidative stress	GO:0006979	0.00182001	2.73993	447	32	6	21118	GPX3,MGST1,ALDH2,MT-ND5,CRYAB,GPR37L1
GO:BP	regulation of plasma membrane bounded cell projection organization	GO:0120035	0.00207916	2.68211	706	31	7	21118	VIM,H2-D1,VLDLR,MIF,B2M,STMN2,H2-K1
GO:BP	regulation of cell projection organization	GO:0031344	0.00235316	2.62835	724	31	7	21118	VIM,H2-D1,VLDLR,MIF,B2M,STMN2,H2-K1
GO:BP	mitochondrial ATP synthesis coupled electron transport	GO:0042775	0.00235316	2.62835	63	27	3	21118	MT-ND5,MT-ND4,MT-CO3
GO:BP	response to stimulus	GO:0050896	0.00251257	2.59988	9950	32	26	21118	CALY,LYZ2,GSTM1,CALB1,MT-ATP6,FTH1,MT-CYTB,SELENOM,VIM,GPX3,SERPINB1A,MGST1,IFI27,ALDH2,MT-CO2,MT-ND5,H2-D1,VLDLR,MT-ND4,MIF,CCL4,CRYAB,B2M,STMN2,H2-K1,GPR37L1
GO:BP	cochlea development	GO:0090102	0.00261351	2.58278	50	6	2	21118	CALB1,PVALB
GO:BP	aging	GO:0007568	0.00271497	2.56624	337	29	5	21118	MT-ATP6,MT-ND4,MIF,CRYAB,B2M
GO:BP	regulation of retrograde axon cargo transport	GO:2001017	0.00282471	2.54903	2	1	1	21118	CALY
GO:BP	positive regulation of retrograde axon cargo transport	GO:2001019	0.00282471	2.54903	2	1	1	21118	CALY
GO:BP	positive regulation of cell killing	GO:0031343	0.00284039	2.54662	61	31	3	21118	H2-D1,B2M,H2-K1
GO:BP	cellular detoxification	GO:1990748	0.0028689	2.54229	108	18	3	21118	GPX3,MGST1,ALDH2
GO:BP	response to oxygen levels	GO:0070482	0.00308171	2.51121	368	28	5	21118	MT-ATP6,MT-ND5,VLDLR,MT-ND4,CRYAB
GO:BP	antigen processing and presentation of peptide antigen	GO:0048002	0.00308171	2.51121	64	31	3	21118	H2-D1,B2M,H2-K1
GO:BP	cellular response to toxic substance	GO:0097237	0.0031908	2.4961	115	18	3	21118	GPX3,MGST1,ALDH2
GO:BP	regulation of adaptive immune response	GO:0002819	0.0031908	2.4961	175	31	4	21118	H2-D1,MIF,B2M,H2-K1
GO:BP	positive regulation of clathrin coat assembly	GO:1905445	0.00360935	2.44257	3	1	1	21118	CALY
GO:BP	regulation of clathrin coat assembly	GO:1905443	0.00360935	2.44257	3	1	1	21118	CALY
GO:BP	detoxification	GO:0098754	0.00368178	2.43394	123	18	3	21118	GPX3,MGST1,ALDH2
GO:BP	regulation of leukocyte mediated cytotoxicity	GO:0001910	0.00374841	2.42615	71	31	3	21118	H2-D1,B2M,H2-K1
GO:BP	regulation of T cell mediated immunity	GO:0002709	0.00383895	2.41579	72	31	3	21118	H2-D1,B2M,H2-K1
GO:BP	response to toxic substance	GO:0009636	0.00472611	2.3255	240	26	4	21118	GPX3,MGST1,ALDH2,CCL4
GO:BP	reactive oxygen species metabolic process	GO:0072593	0.00488655	2.311	225	28	4	21118	GPX3,ALDH2,MT-CO2,CRYAB
GO:BP	metanephric connecting tubule development	GO:0072286	0.00526987	2.2782	1	5	1	21118	CALB1
GO:BP	connecting tubule development	GO:0072027	0.00526987	2.2782	1	5	1	21118	CALB1
GO:BP	localization	GO:0051179	0.00526987	2.2782	6168	29	18	21118	CALY,MT-ATP6,FTH1,S100A6,MT-CYTB,SELENOM,VIM,MGST1,IFI27,MT-CO2,MT-ND5,VLDLR,MT-ND4,MIF,CCL4,MT-CO3,CRYAB,B2M
GO:BP	response to inorganic substance	GO:0010035	0.00558788	2.25275	604	32	6	21118	MT-CYTB,SELENOM,MT-ND5,CRYAB,B2M,GPR37L1
GO:BP	cellular modified amino acid metabolic process	GO:0006575	0.00652611	2.18535	179	16	3	21118	GSTM1,GPX3,MGST1
GO:BP	response to chemical	GO:0042221	0.00652611	2.18535	5544	32	18	21118	CALY,GSTM1,CALB1,MT-CYTB,SELENOM,VIM,GPX3,MGST1,ALDH2,MT-ND5,VLDLR,MT-ND4,MIF,CCL4,CRYAB,B2M,STMN2,GPR37L1
GO:BP	cellular response to chemical stimulus	GO:0070887	0.00657151	2.18233	3097	32	13	21118	CALY,GSTM1,CALB1,VIM,GPX3,MGST1,ALDH2,VLDLR,MIF,CCL4,B2M,STMN2,GPR37L1
GO:BP	regulation of cell killing	GO:0031341	0.00664261	2.17766	92	31	3	21118	H2-D1,B2M,H2-K1
GO:BP	obsolete oxidation-reduction process	GO:0055114	0.00664261	2.17766	548	24	5	21118	GPX3,ALDH2,CYP4F14,MT-ND5,MT-ND4
GO:BP	positive regulation of immune effector process	GO:0002699	0.00707921	2.15002	233	31	4	21118	H2-D1,MIF,B2M,H2-K1
GO:BP	inorganic cation transmembrane transport	GO:0098662	0.00707921	2.15002	773	27	6	21118	MT-ATP6,MT-CYTB,MT-CO2,MT-ND5,MT-ND4,MT-CO3
GO:BP	ion transmembrane transport	GO:0034220	0.00710021	2.14873	1103	27	7	21118	MT-ATP6,S100A6,MT-CYTB,MT-CO2,MT-ND5,MT-ND4,MT-CO3
GO:BP	T cell mediated immunity	GO:0002456	0.00732917	2.13495	97	31	3	21118	H2-D1,B2M,H2-K1
GO:BP	response to organic substance	GO:0010033	0.00748707	2.12569	3418	30	13	21118	CALY,CALB1,MT-CYTB,VIM,MGST1,ALDH2,MT-ND5,MT-ND4,MIF,CCL4,CRYAB,B2M,STMN2
GO:BP	mitochondrial electron transport, NADH to ubiquinone	GO:0006120	0.00851977	2.06957	28	24	2	21118	MT-ND5,MT-ND4
GO:BP	positive regulation of adaptive immune response based on somatic recombination of immune receptors built from immunoglobulin superfamily domains	GO:0002824	0.00864456	2.06326	105	31	3	21118	H2-D1,B2M,H2-K1
GO:BP	antigen processing and presentation of exogenous peptide antigen	GO:0002478	0.00864456	2.06326	22	31	2	21118	B2M,H2-K1
GO:BP	transmembrane transport	GO:0055085	0.00864456	2.06326	1533	27	8	21118	MT-ATP6,S100A6,MT-CYTB,MT-CO2,MT-ND5,MT-ND4,MIF,MT-CO3
GO:BP	leukocyte mediated cytotoxicity	GO:0001909	0.00877358	2.05682	106	31	3	21118	H2-D1,B2M,H2-K1
GO:BP	unsaturated fatty acid metabolic process	GO:0033559	0.00881377	2.05484	133	25	3	21118	GSTM1,CYP4F14,MIF
GO:BP	icosanoid metabolic process	GO:0006690	0.00889598	2.05081	134	25	3	21118	GSTM1,CYP4F14,MIF
GO:BP	amyloid fibril formation	GO:1990000	0.00905463	2.04313	25	29	2	21118	CRYAB,B2M
GO:BP	positive regulation of lymphocyte mediated immunity	GO:0002708	0.00905463	2.04313	109	31	3	21118	H2-D1,B2M,H2-K1
GO:BP	glutathione derivative metabolic process	GO:1901685	0.00906405	2.04268	4	3	1	21118	GSTM1
GO:BP	inorganic ion transmembrane transport	GO:0098660	0.00906405	2.04268	841	27	6	21118	MT-ATP6,MT-CYTB,MT-CO2,MT-ND5,MT-ND4,MT-CO3
GO:BP	antigen processing and presentation	GO:0019882	0.00906405	2.04268	110	31	3	21118	H2-D1,B2M,H2-K1
GO:BP	glutathione derivative biosynthetic process	GO:1901687	0.00906405	2.04268	4	3	1	21118	GSTM1
GO:CC	respiratory chain complex	GO:0098803	1.13379e-05	4.94547	79	27	5	21016	MT-CYTB,MT-CO2,MT-ND5,MT-ND4,MT-CO3
GO:CC	respirasome	GO:0070469	1.223e-05	4.91257	92	27	5	21016	MT-CYTB,MT-CO2,MT-ND5,MT-ND4,MT-CO3
GO:CC	organelle inner membrane	GO:0019866	1.2743e-05	4.89473	510	27	8	21016	MT-ATP6,MT-CYTB,MGST1,IFI27,MT-CO2,MT-ND5,MT-ND4,MT-CO3
GO:CC	MHC class I protein complex	GO:0042612	2.69941e-05	4.56873	11	31	3	21016	H2-D1,B2M,H2-K1
GO:CC	mitochondrial inner membrane	GO:0005743	4.94275e-05	4.30603	451	27	7	21016	MT-ATP6,MT-CYTB,MGST1,MT-CO2,MT-ND5,MT-ND4,MT-CO3
GO:CC	MHC class I peptide loading complex	GO:0042824	4.94275e-05	4.30603	15	31	3	21016	H2-D1,B2M,H2-K1
GO:CC	cuticular plate	GO:0032437	0.000150129	3.82353	13	6	2	21016	CALB1,PVALB
GO:CC	MHC protein complex	GO:0042611	0.000150129	3.82353	23	31	3	21016	H2-D1,B2M,H2-K1
GO:CC	organelle envelope	GO:0031967	0.000175583	3.75552	1176	27	9	21016	MT-ATP6,S100A6,MT-CYTB,MGST1,IFI27,MT-CO2,MT-ND5,MT-ND4,MT-CO3
GO:CC	cytochrome complex	GO:0070069	0.000175583	3.75552	33	27	3	21016	MT-CYTB,MT-CO2,MT-CO3
GO:CC	endocytic vesicle	GO:0030139	0.000175583	3.75552	194	31	5	21016	FTH1,VIM,H2-D1,B2M,H2-K1
GO:CC	envelope	GO:0031975	0.000175583	3.75552	1176	27	9	21016	MT-ATP6,S100A6,MT-CYTB,MGST1,IFI27,MT-CO2,MT-ND5,MT-ND4,MT-CO3
GO:CC	cytoplasm	GO:0005737	0.000175583	3.75552	11093	31	28	21016	CALY,LYZ2,GSTM1,TMEM59L,CALB1,PVALB,MT-ATP6,FTH1,S100A6,MT-CYTB,SELENOM,VIM,SERPINB1A,MGST1,IFI27,ALDH2,CYP4F14,MT-CO2,MT-ND5,H2-D1,VLDLR,MT-ND4,MIF,MT-CO3,CRYAB,B2M,STMN2,H2-K1
GO:CC	mitochondrion	GO:0005739	0.000179617	3.74565	1827	28	11	21016	MT-ATP6,FTH1,MT-CYTB,MGST1,IFI27,ALDH2,MT-CO2,MT-ND5,MT-ND4,MT-CO3,CRYAB
GO:CC	organelle membrane	GO:0031090	0.000210146	3.67748	3076	32	15	21016	CALY,TMEM59L,MT-ATP6,MT-CYTB,MGST1,IFI27,CYP4F14,MT-CO2,MT-ND5,H2-D1,MT-ND4,MT-CO3,B2M,H2-K1,GPR37L1
GO:CC	phagocytic vesicle	GO:0045335	0.000248992	3.60381	108	31	4	21016	VIM,H2-D1,B2M,H2-K1
GO:CC	mitochondrial membrane	GO:0031966	0.000248992	3.60381	677	27	7	21016	MT-ATP6,MT-CYTB,MGST1,MT-CO2,MT-ND5,MT-ND4,MT-CO3
GO:CC	actin-based cell projection	GO:0098858	0.00034264	3.46516	240	6	3	21016	LYZ2,CALB1,PVALB
GO:CC	membrane protein complex	GO:0098796	0.00034264	3.46516	1147	31	9	21016	MT-ATP6,MT-CYTB,MT-CO2,MT-ND5,H2-D1,MT-ND4,MT-CO3,B2M,H2-K1
GO:CC	mitochondrial envelope	GO:0005740	0.000342875	3.46486	736	27	7	21016	MT-ATP6,MT-CYTB,MGST1,MT-CO2,MT-ND5,MT-ND4,MT-CO3
GO:CC	phagocytic vesicle membrane	GO:0030670	0.000456783	3.34029	46	31	3	21016	H2-D1,B2M,H2-K1
GO:CC	endocytic vesicle membrane	GO:0030666	0.00102538	2.98912	62	31	3	21016	H2-D1,B2M,H2-K1
GO:CC	stereocilium	GO:0032420	0.00102538	2.98912	56	6	2	21016	CALB1,PVALB
GO:CC	stereocilium bundle	GO:0032421	0.00122372	2.91232	65	6	2	21016	CALB1,PVALB
GO:CC	lumenal side of endoplasmic reticulum membrane	GO:0098553	0.00122372	2.91232	12	31	2	21016	H2-D1,H2-K1
GO:CC	integral component of lumenal side of endoplasmic reticulum membrane	GO:0071556	0.00122372	2.91232	12	31	2	21016	H2-D1,H2-K1
GO:CC	oxidoreductase complex	GO:1990204	0.00201985	2.69468	107	24	3	21016	MT-CYTB,MT-ND5,MT-ND4
GO:CC	extracellular region	GO:0005576	0.00220147	2.65729	2711	31	12	21016	LYZ2,GSTM1,FTH1,GPX3,SERPINB1A,H2-D1,VLDLR,MIF,CCL4,CRYAB,B2M,H2-K1
GO:CC	cortical actin cytoskeleton	GO:0030864	0.00234618	2.62964	95	6	2	21016	CALB1,PVALB
GO:CC	lumenal side of membrane	GO:0098576	0.00240219	2.61939	18	31	2	21016	H2-D1,H2-K1
GO:CC	respiratory chain complex IV	GO:0045277	0.00264634	2.57735	22	27	2	21016	MT-CO2,MT-CO3
GO:CC	postsynaptic endocytic zone	GO:0098843	0.00270032	2.56858	8	1	1	21016	CALY
GO:CC	inner mitochondrial membrane protein complex	GO:0098800	0.00279798	2.55315	128	24	3	21016	MT-ATP6,MT-ND5,MT-ND4
GO:CC	endocytic vesicle lumen	GO:0071682	0.00285917	2.54376	1	9	1	21016	FTH1
GO:CC	intracellular membrane-bounded organelle	GO:0043231	0.00320611	2.49402	11363	31	26	21016	CALY,LYZ2,TMEM59L,CALB1,PVALB,MT-ATP6,FTH1,S100A6,MT-CYTB,SELENOM,VIM,MGST1,IFI27,ALDH2,CYP4F14,MT-CO2,MT-ND5,H2-D1,VLDLR,MT-ND4,MIF,MT-CO3,CRYAB,B2M,STMN2,H2-K1
GO:CC	cortical cytoskeleton	GO:0030863	0.00326798	2.48572	125	6	2	21016	CALB1,PVALB
GO:CC	Golgi medial cisterna	GO:0005797	0.00349422	2.45665	24	31	2	21016	H2-D1,H2-K1
GO:CC	Golgi cisterna	GO:0031985	0.00354863	2.44994	112	31	3	21016	LYZ2,H2-D1,H2-K1
GO:CC	rough endoplasmic reticulum lumen	GO:0048237	0.00381486	2.41852	7	2	1	21016	LYZ2
GO:CC	axon	GO:0030424	0.00381486	2.41852	772	30	6	21016	CALY,CALB1,PVALB,VIM,CRYAB,STMN2
GO:CC	membrane-bounded organelle	GO:0043227	0.00398625	2.39944	11812	32	27	21016	CALY,LYZ2,TMEM59L,CALB1,PVALB,MT-ATP6,FTH1,S100A6,MT-CYTB,SELENOM,VIM,MGST1,IFI27,ALDH2,CYP4F14,MT-CO2,MT-ND5,H2-D1,VLDLR,MT-ND4,MIF,MT-CO3,CRYAB,B2M,STMN2,H2-K1,GPR37L1
GO:CC	endomembrane system	GO:0012505	0.00438552	2.35798	4006	31	14	21016	CALY,LYZ2,TMEM59L,S100A6,SELENOM,MGST1,IFI27,CYP4F14,H2-D1,VLDLR,CRYAB,B2M,STMN2,H2-K1
GO:CC	intracellular organelle	GO:0043229	0.00455414	2.34159	12510	31	27	21016	CALY,LYZ2,TMEM59L,CALB1,PVALB,MT-ATP6,FTH1,S100A6,MT-CYTB,SELENOM,VIM,SERPINB1A,MGST1,IFI27,ALDH2,CYP4F14,MT-CO2,MT-ND5,H2-D1,VLDLR,MT-ND4,MIF,MT-CO3,CRYAB,B2M,STMN2,H2-K1
GO:CC	endoplasmic reticulum exit site	GO:0070971	0.00480939	2.31791	31	31	2	21016	H2-D1,H2-K1
GO:CC	Golgi apparatus	GO:0005794	0.00480939	2.31791	1449	31	8	21016	LYZ2,TMEM59L,SELENOM,H2-D1,CRYAB,B2M,STMN2,H2-K1
GO:CC	endoplasmic reticulum protein-containing complex	GO:0140534	0.0049389	2.30637	135	31	3	21016	H2-D1,B2M,H2-K1
GO:CC	organelle	GO:0043226	0.0049389	2.30637	12827	32	28	21016	CALY,LYZ2,TMEM59L,CALB1,PVALB,MT-ATP6,FTH1,S100A6,MT-CYTB,SELENOM,VIM,SERPINB1A,MGST1,IFI27,ALDH2,CYP4F14,MT-CO2,MT-ND5,H2-D1,VLDLR,MT-ND4,MIF,MT-CO3,CRYAB,B2M,STMN2,H2-K1,GPR37L1
GO:CC	NADH dehydrogenase complex	GO:0030964	0.00537308	2.26978	46	24	2	21016	MT-ND5,MT-ND4
GO:CC	respiratory chain complex I	GO:0045271	0.00537308	2.26978	46	24	2	21016	MT-ND5,MT-ND4
GO:CC	cluster of actin-based cell projections	GO:0098862	0.00537308	2.26978	193	6	2	21016	CALB1,PVALB
GO:CC	Golgi cis cisterna	GO:0000137	0.00537308	2.26978	13	2	1	21016	LYZ2
GO:CC	Golgi stack	GO:0005795	0.00537308	2.26978	144	31	3	21016	LYZ2,H2-D1,H2-K1
GO:CC	mitochondrial respiratory chain complex I	GO:0005747	0.00537308	2.26978	46	24	2	21016	MT-ND5,MT-ND4
GO:CC	integral component of endoplasmic reticulum membrane	GO:0030176	0.00538135	2.26911	146	31	3	21016	H2-D1,B2M,H2-K1
GO:CC	extracellular space	GO:0005615	0.00581577	2.23539	1928	31	9	21016	LYZ2,GPX3,SERPINB1A,H2-D1,VLDLR,MIF,CCL4,B2M,H2-K1
GO:CC	intrinsic component of endoplasmic reticulum membrane	GO:0031227	0.00604799	2.21839	154	31	3	21016	H2-D1,B2M,H2-K1
GO:CC	plasma membrane bounded cell projection	GO:0120025	0.00725147	2.13957	2392	13	6	21016	CALY,LYZ2,CALB1,PVALB,S100A6,VIM
GO:CC	integral component of organelle membrane	GO:0031301	0.00791562	2.10152	369	31	4	21016	MT-CYTB,H2-D1,B2M,H2-K1
GO:CC	endoplasmic reticulum lumen	GO:0005788	0.00843641	2.07384	124	12	2	21016	LYZ2,SELENOM
GO:CC	cell projection	GO:0042995	0.00845024	2.07313	2487	13	6	21016	CALY,LYZ2,CALB1,PVALB,S100A6,VIM
GO:CC	myelin sheath	GO:0043209	0.00944457	2.02482	206	28	3	21016	GSTM1,MIF,CRYAB
KEGG	Oxidative phosphorylation	KEGG:00190	0.00016997	3.76963	131	27	6	8790	MT-ATP6,MT-CYTB,MT-CO2,MT-ND5,MT-ND4,MT-CO3
KEGG	Diabetic cardiomyopathy	KEGG:05415	0.000724449	3.13999	204	27	6	8790	MT-ATP6,MT-CYTB,MT-CO2,MT-ND5,MT-ND4,MT-CO3
KEGG	Huntington disease	KEGG:05016	0.000724449	3.13999	300	27	7	8790	MT-ATP6,MT-CYTB,GPX3,MT-CO2,MT-ND5,MT-ND4,MT-CO3
KEGG	Thermogenesis	KEGG:04714	0.00101553	2.99331	228	27	6	8790	MT-ATP6,MT-CYTB,MT-CO2,MT-ND5,MT-ND4,MT-CO3
KEGG	Amyotrophic lateral sclerosis	KEGG:05014	0.00111875	2.95127	366	27	7	8790	MT-ATP6,MT-CYTB,GPX3,MT-CO2,MT-ND5,MT-ND4,MT-CO3
KEGG	Parkinson disease	KEGG:05012	0.00111875	2.95127	245	27	6	8790	MT-ATP6,MT-CYTB,MT-CO2,MT-ND5,MT-ND4,MT-CO3
KEGG	Prion disease	KEGG:05020	0.00136516	2.86482	266	27	6	8790	MT-ATP6,MT-CYTB,MT-CO2,MT-ND5,MT-ND4,MT-CO3
KEGG	Glutathione metabolism	KEGG:00480	0.00249169	2.60351	71	16	3	8790	GSTM1,GPX3,MGST1
KEGG	Pathways of neurodegeneration - multiple diseases	KEGG:05022	0.00351522	2.45405	470	27	7	8790	MT-ATP6,MT-CYTB,GPX3,MT-CO2,MT-ND5,MT-ND4,MT-CO3
KEGG	Alzheimer disease	KEGG:05010	0.00534675	2.27191	366	27	6	8790	MT-ATP6,MT-CYTB,MT-CO2,MT-ND5,MT-ND4,MT-CO3
REAC	Respiratory electron transport, ATP synthesis by chemiosmotic coupling, and heat production by uncoupling proteins.	REAC:R-MMU-163200	7.8282e-05	4.10634	110	27	6	8631	MT-ATP6,MT-CYTB,MT-CO2,MT-ND5,MT-ND4,MT-CO3
REAC	Respiratory electron transport	REAC:R-MMU-611105	0.00023241	3.63375	86	27	5	8631	MT-CYTB,MT-CO2,MT-ND5,MT-ND4,MT-CO3
REAC	The citric acid (TCA) cycle and respiratory electron transport	REAC:R-MMU-1428517	0.00023241	3.63375	160	27	6	8631	MT-ATP6,MT-CYTB,MT-CO2,MT-ND5,MT-ND4,MT-CO3
WP	Electron Transport Chain	WP:WP295	0.000529079	3.27648	97	27	6	4526	MT-ATP6,MT-CYTB,MT-CO2,MT-ND5,MT-ND4,MT-CO3
