## Supplementary material for "Ependymal cell maturation is heterogeneous and ongoing in the mouse spinal cord and dynamically regulated in response to injury": Table S7

### Sheet: SNTN
nbb	year collected	sex	age	pmd	ph	diagnosis	region	specific	central canal	markers analysed
2018-010	2018	m	21	08:55	6.73	Autism spectrum disorders	spinal cord	C	patent	FOXJ1, SNTN
2017-029	2017	f	23	08:35	?	Major Depressive disorder	spinal cord	C	patent	FOXJ1, ZIC1, ARX
2017-029	2017	f	23	08:35	?	Major Depressive disorder	spinal cord	T7	patent	FOXJ1, SNTN
2003-085	2003	f	24	07:30	6.66	Unknown	spinal cord	C	patent	FOXJ1, SNTN, ZIC1, ARX
2009-068	2009	f	29	06:30	6.18	Encephalitis	spinal cord	C	collapsed	FOXJ1, SNTN
2017-141	2017	m	33	05:30	6.1	Fronto-temporal dementia tauopathy	spinal cord	C	collapsed	FOXJ1, SNTN
2018-066	2018	f	35	05:20	?	Post traumatic stress disorder	spinal cord	C	collapsed	FOXJ1, SNTN, ZIC1, ARX
2018-075	2018	m	38	05:15	6.61	Friedreich's ataxia	spinal cord	C	collapsed/collapsing	FOXJ1, SNTN, ZIC1, ARX
2007-044	2007	f	41	06:30	6.74	Uncertain MS case	spinal cord	C-b	collapsed	FOXJ1, SNTN, ZIC1, ARX
2001-135	2001	m	43	08:30	6.48	Multiple sclerosis	spinal cord	C-b	patent	FOXJ1, SNTN
2001-074	2001	m	45	07:00	6.55	Major Depressive disorder	spinal cord	C	patent	FOXJ1, SNTN, ZIC1, ARX
2015-025	2015	f	47	08:45	?	Uncertain MS case	spinal cord	T-a	patent	FOXJ1, SNTN, ZIC1, ARX
2017-108	2017	f	52	05:35	?	Multi-system atrophy	spinal cord	C	collpsed	FOXJ1, SNTN, ZIC1, ARX
2004-074	2004	m	55	05:25	6.41	Transsexuality	spinal cord	C	collapsed	FOXJ1, SNTN
2012-002	2012	m	55	07:15	?	Non-demented control	spinal cord	T	patent	FOXJ1, SNTN
2013-067	2013	m	57	05:45	6.58	Multi-system atrophy	spinal cord	C	collapsed	FOXJ1, SNTN, ZIC1, ARX
